# The genomic and proteomic landscape of the rumen microbiome revealed by comprehensive genome-resolved metagenomics

**DOI:** 10.1101/489443

**Authors:** Robert D. Stewart, Marc D. Auffret, Amanda Warr, Alan W. Walker, Rainer Roehe, Mick Watson

## Abstract

Ruminants provide essential nutrition for billions of people worldwide. The rumen is a specialised stomach adapted to the breakdown of plant-derived complex polysaccharides, and collectively the rumen microbiota encode the thousands of enzymes responsible. Here we present a comprehensive analysis of over 6.5 terabytes of Illumina and Nanopore sequence data, including assembly of 4941 metagenome-assembled genomes, and several single-contig, whole-chromosome assemblies of novel rumen bacteria. We also present the largest dataset of predicted proteins from the rumen, and provide rich annotation against public datasets. Together these data will form an essential part of future studies of rumen microbiome structure and function.
