## Supplementary material for "The genomic and proteomic landscape of the rumen microbiome revealed by comprehensive genome-resolved metagenomics"

### Sheet: nanopore_summary
Name	ID	completeness	contamination	circular?	Length	diamond genus	prop_diamond_genus	diamond_species	prop_diamond_species	diamond_avg_pid	RUG	prop_rug	rug_avg_pid	diamond_hungate_species	prop_hungate_species	hungate_avg_pid
Prevotella copri nRUG14950	tig00000032	98.48	2.03	not	3825770	Prevotella	0.89	Prevotella copri DSM 18205 OX=537011	0.54	91.42	RUG14032	0.45	95.99	Prevotella_albensis_DSM_11370_=_JCM_12258_strain_DSM_11370	0.18	64.61
Selenomonas spp. nRUG14951	tig00000052	98.13	0.16	circular	3177985	Selenomonas	0.49	Selenomonas ruminantium OX=971	0.42	66.07	RUG10160	0.76	94.17	Mitsuokella_jalaludinii_DSM_13811	0.15	66.31
Lachnospiraceae bacterium nRUG14952	tig00000085	95.46	0.97	circular	2507659	Lachnospiraceae	0.52	Lachnospiraceae bacterium KHCPX20 OX=1855375	0.31	64.58	RUG13141	0.49	96.36	Lachnospiraceae_bacterium_KHCPX20	0.33	63.76
	tig00055821	94.93	0	not	2689540	Lachnospiraceae	0.42	Lachnospiraceae bacterium A10 OX=1520821	0.18	66.48	RUG13651	0.69	92.8	Lachnospiraceae_bacterium_A10	0.1	65.99
	tig00007584	94.74	21.05	not	1791202	Clostridium	0.84	Clostridium sp. CAG:793 OX=1262840	0.47	62.34	RUG11129	0.63	83.89	Ruminiclostridium_cellobioparum_DSM_1351_=_ATCC_15832	0.12	48.15
	tig00000207	93.82	1.28	circular	1353774	Clostridium	0.57	Clostridium sp. CAG:417 OX=1262804	0.3	56.5	RUG10141	0.89	97.45	Bacillus_licheniformis_strain_VTM3R78	0.05	44.55
	tig00000320	93.82	2.41	circular	1366998	Clostridium	0.56	Clostridium sp. CAG:417 OX=1262804	0.29	56.4	RUG13592	0.8	92.46	Bacillus_licheniformis_strain_VTM3R78	0.05	45.26
	tig00007583	90.87	0.48	not	2218573	Lachnospiraceae	0.54	Lachnospiraceae bacterium KHCPX20 OX=1855375	0.33	64.11	RUG13597	0.52	96.53	Lachnospiraceae_bacterium_KHCPX20	0.34	62.63
	tig00000110	89.74	1.71	not	2095278	Fusobacterium	0.38	Fusobacterium sp. CAG:815 OX=1262901	0.35	68.07	RUG10145	0.94	99.03	Desulfotomaculum_ruminis_DSM_2154	0.05	45.11
	tig00000053	86.41	0.05	circular	2608479	Prevotella	0.86	Prevotella multisaccharivorax DSM 17128 OX=688246	0.06	68.02	RUG14457	0.76	97.52	Prevotella_sp_HUN102	0.22	65.24
	tig00007525	85.92	0.11	not	3392084	Lachnospiraceae	0.29	Lachnospiraceae bacterium NK3A20 OX=877406	0.23	59.69	RUG10143	0.76	95.86	Lachnospiraceae_bacterium_NK3A20	0.32	58.76
	tig00007601	81.57	0.63	not	2461703	uncultured	0.23	uncultured Clostridium sp. OX=59620	0.13	62.28	RUG10675	0.33	95.98	Blautia_schinkii_DSM_10518	0.05	59.45
	tig00007532	79.31	50	not	3454202	Dialister	0.69	Dialister succinatiphilus YIT 11850 OX=742743	0.57	71.29	RUG13662	0.66	86.37	Allisonella_histaminiformans_strain_DSM_15230	0.46	58.46
	tig00000198	71.02	0.89	not	1452381	Clostridium	0.88	Clostridium sp. CAG:793 OX=1262840	0.51	62.13	RUG11129	0.65	74.88	Ruminiclostridium_cellobioparum_DSM_1351_=_ATCC_15832	0.15	48.05
	tig00000494	67.55	1.57	not	1174470	Clostridium	0.9	Clostridium sp. CAG:793 OX=1262840	0.56	62.66	RUG11129	0.56	64.5	Ruminiclostridium_cellobioparum_DSM_1351_=_ATCC_15832	0.13	48.15
	tig00000129	66.61	1.86	not	2045634	Prevotella	0.87	Prevotella multisaccharivorax DSM 17128 OX=688246	0.66	76.01	RUG10144	0.49	98.18	Prevotellaceae_bacterium_KH2P17	0.2	65.54
	tig00000074	57.82	2.45	not	3381467	Prevotella	0.78	Prevotella multisaccharivorax DSM 17128 OX=688246	0.28	66.38	RUG10484	0.33	94.48	Prevotella_sp_AGR2160	0.22	62.57
	tig00000351	56.53	2.55	not	2087013	uncultured	0.11	uncultured Blautia sp. OX=765821	0.04	63.45	RUG10464	0.45	96.2	Blautia_wexlerae_AGR2146	0.05	60.97
	tig00000108	48.28	0	not	1817894	Prevotella	0.78	Prevotella multisaccharivorax DSM 17128 OX=688246	0.07	67.01	RUG12682	0.32	97.13	Prevotellaceae_bacterium_KH2P17	0.21	64.64
	tig00000550	47.1	0	not	1243251	Selenomonas	0.53	Selenomonas ruminantium OX=971	0.44	72.51	RUG10074	0.74	95.09	Selenomonas_bovis_DSM_23594	0.55	94.36
	tig00007644	43.99	0	not	1236012	Succiniclasticum	0.5	Succiniclasticum ruminis DSM 9236 OX=1123323	0.26	69.53	RUG14747	0.72	96.76	Succiniclasticum_ruminis_strain_DSM_11005	0.28	66.42
	tig00000754	41.72	0	not	662884	Lachnospiraceae	0.29	Firmicutes bacterium CAG:791 OX=1262993	0.19	62.89	RUG10208	0.47	99.57	Lachnospiraceae_bacterium_NK3A20	0.27	61.64
	tig00007620	40.94	0.22	not	921054	Clostridium	0.78	Clostridium sp. CAG:793 OX=1262840	0.4	61.94	RUG11129	0.4	63.91	Ruminiclostridium_cellobioparum_DSM_1351_=_ATCC_15832	0.1	49.74
	tig00007547	39.66	0	not	931929	Aeromonas	0.17	Tolumonas auensis (strain DSM 9187 / TA4) OX=595494	0.1	51.53	RUG10012	0.35	98.7	Succinimonas_amylolytica_DSM_2873	0.23	51.07
	tig00007717	37.93	0	not	559620	Solobacterium	0.36	Solobacterium moorei F0204 OX=706433	0.36	57.84	RUG13473	0.83	93.83	Erysipelotrichaceae_bacterium_NK3D112	0.53	57.2
	tig00056021	37.38	0	not	983620	Alistipes	0.57	Alistipes sp. CAG:435 OX=1262695	0.35	66.57	RUG10233	0.35	98.99	Bacteroidales_bacterium_WCE2008	0.42	59.1
	tig00000088	36.84	0	not	544514	Lachnospiraceae	0.42	Lachnospiraceae bacterium NK3A20 OX=877406	0.38	60.77	RUG10139	0.51	97.19	Lachnospiraceae_bacterium_NK3A20	0.48	59.51
	tig00007615	35.4	0	not	1350725	Alistipes	0.48	Alistipes sp. CAG:435 OX=1262695	0.28	65.16	RUG10233	0.25	98.03	Bacteroidales_bacterium_WCE2008	0.35	57.42
	tig00000699	33.2	0	not	718309	Solobacterium	0.31	Solobacterium moorei F0204 OX=706433	0.31	58.11	RUG13473	0.72	94.43	Erysipelotrichaceae_bacterium_NK3D112	0.46	57.58
	tig00007575	32.09	0.45	not	2286337	Prevotella	0.71	Prevotella multisaccharivorax DSM 17128 OX=688246	0.11	65.12	RUG12255	0.22	96.22	Prevotella_sp_AGR2160	0.18	61.78
	tig00000844	30.19	0	not	609784	Clostridium	0.96	Clostridium sp. CAG:793 OX=1262840	0.63	63.69	RUG11129	0.72	74.93	Ruminiclostridium_cellobioparum_DSM_1351_=_ATCC_15832	0.15	49.24
	tig00055873	24.29	1.72	not	767015	Solobacterium	0.3	Solobacterium moorei F0204 OX=706433	0.3	56.93	RUG13473	0.74	91.67	Erysipelotrichaceae_bacterium_NK3D112	0.44	57.01
	tig00000422	22.06	0	not	538534	Prevotella	0.86	Prevotella multisaccharivorax DSM 17128 OX=688246	0.09	70.47	RUG13415	0.7	98.95	Prevotella_sp_HUN102	0.24	67.14
	tig00007693	21.05	0	not	656975	uncultured	0.19	uncultured Clostridium sp. OX=59620	0.09	63.74	RUG10675	0.28	97.34	Blautia_schinkii_DSM_10518	0.05	61.72
	tig00055836	20.61	0.34	not	1038403	Prevotella	0.8	Prevotella dentalis (strain ATCC 49559 / DSM 3688 / JCM 13448 / NCTC 12043 / ES 2772) OX=908937	0.18	67.42	RUG12497	0.43	92.28	Prevotella_sp_AGR2160	0.19	65.07
	tig00007609	18.97	0	not	755421	Prevotella	0.81	Prevotella multisaccharivorax DSM 17128 OX=688246	0.07	69.01	RUG13415	0.56	97.02	Prevotella_sp_AGR2160	0.22	67.39
	tig00007622	18.58	0	not	519614	Clostridium	0.86	Clostridium sp. CAG:793 OX=1262840	0.46	60.91	RUG11129	0.49	60.85	Ruminiclostridium_cellobioparum_DSM_1351_=_ATCC_15832	0.09	47.72
	tig00007545	16.89	0.57	not	750936	Aeromonas	0.11	Tolumonas auensis (strain DSM 9187 / TA4) OX=595494	0.06	54.41	RUG10012	0.47	98.53	Succinimonas_amylolytica_DSM_2873	0.18	53.76
	tig00000277	16.38	0	not	509770	Prevotella	0.77	Prevotella dentalis (strain ATCC 49559 / DSM 3688 / JCM 13448 / NCTC 12043 / ES 2772) OX=908937	0.17	67.34	RUG10412	0.27	97.07	Prevotella_sp_AGR2160	0.19	63.81
	tig00007577	15.52	0	not	632114	Prevotella	0.78	Prevotella multisaccharivorax DSM 17128 OX=688246	0.4	68.14	RUG10484	0.45	91.95	Prevotella_sp_AGR2160	0.31	64.95
	tig00000086	15.52	0	not	719109	Prevotella	0.77	Prevotella multisaccharivorax DSM 17128 OX=688246	0.29	69.34	RUG10484	0.45	95.91	Prevotella_sp_AGR2160	0.29	66
	tig00007647	13.79	0	not	1889132	Prevotella	0.81	Prevotella multisaccharivorax DSM 17128 OX=688246	0.46	71.6	RUG10144	0.44	97.41	Prevotella_sp_AGR2160	0.23	64.51
	tig00000171	13.79	0	not	1171337	Prevotella	0.84	Prevotella multisaccharivorax DSM 17128 OX=688246	0.43	68.49	RUG10484	0.59	97.55	Prevotella_sp_AGR2160	0.21	63.55
	tig00000021	10.65	0	not	986765	Dialister	0.58	Dialister succinatiphilus YIT 11850 OX=742743	0.48	66.3	RUG13662	0.82	92.33	Allisonella_histaminiformans_strain_DSM_15230	0.3	56.1
	tig00000726	10.53	0	not	569172	Lachnospiraceae	0.34	Lachnospiraceae bacterium NK3A20 OX=877406	0.28	66.52	RUG10061	0.24	97.94	Lachnospiraceae_bacterium_NK3A20	0.39	64.46
	tig00007646	8.33	0	not	536338	Succiniclasticum	0.52	Succiniclasticum ruminis DSM 9236 OX=1123323	0.29	68.34	RUG14747	0.83	96.6	Succiniclasticum_ruminis_DSM_9236	0.3	66.16
	tig00000802	8.33	0	not	609954	Selenomonas	0.48	Selenomonas ruminantium OX=971	0.39	68.88	RUG10074	0.84	96.02	Selenomonas_bovis_DSM_23594	0.55	90.89
	tig00055879	4.17	0	not	531513	Olsenella	0.12	uncultured Clostridium sp. OX=59620	0.04	43.85	RUG10042	0.03	45.02	Olsenella_sp_KH3B4	0.05	42.53
	tig00000253	4.17	0	not	799588	Prevotella	0.65	Prevotella multisaccharivorax DSM 17128 OX=688246	0.16	64.48	RUG13415	0.36	90.73	Prevotella_sp_AGR2160	0.29	62.88
	tig00000746	4.17	4.17	circular	288556	uncultured	0.07	uncultured Clostridium sp. OX=59620	0.07	42.8	RUG10793	0.04	49.79	Erysipelotrichaceae_bacterium_NK3D112	0.09	41.45
	tig00056018	1.75	0	not	999599	Lachnospiraceae	0.23	Lachnospiraceae bacterium NK3A20 OX=877406	0.15	57.53	RUG10143	0.46	92.62	Lachnospiraceae_bacterium_NK3A20	0.21	55.99
	tig00055892	0	0	circular	227713	Clostridium	0.15	Bacillus phage SP-15 OX=1792032	0.07	40.79	RUG12690	0.1	43.53	Ruminococcus_albus_SY3	0.05	38.3
	tig00002665	0	0	circular	55569	Bacteroides	0.29	Bacteroides fragilis OX=817	0.25	38.24	RUG11588	0.24	39.49	Prevotella_sp_BP1_145	0.5	43.48
	tig00002393	0	0	circular	51098	Dysgonomonas	0.27	Dysgonomonas mossii DSM 22836 OX=742767	0.23	38.42	RUG11588	0.47	51.66	Oribacterium_sp_FC2011	0.17	43.57
	tig00002360	0	0	circular	5774	Eubacterium	0.5	Mycoplasma sp. CAG:877 OX=1262907	0.5	36.9	RUG10592	0.73	81.8	Clostridium_citroniae_strain_NLAE_zl_G70	1	34.2
	tig00002359	0	0	circular	56726	Ruminococcus	0.16	Ruminococcus sp. CAG:17 OX=1262951	0.14	55.95	RUG11831	0.15	51.98	Butyrivibrio_sp_INlla21	0.7	44.68
	tig00002343	0	0	circular	28209	Atopobium	0.57	Atopobium minutum 10063974 OX=997872	0.5	53.38	RUG10231	0.8	94.14	Olsenella_sp_kh2p3	0.17	42.88
	tig00001996	0	0	circular	48293	Clostridium	0.48	Clostridium sp. CAG:452 OX=1262810	0.17	51.54	RUG14670	0.23	66.98	Ruminococcus_gnavus_AGR2154	0.09	47.93
	tig00001971	0	0	circular	55881	Prevotella	0.94	Prevotella multisaccharivorax DSM 17128 OX=688246	0.71	72.7	RUG13783	0.49	98.32	Prevotella_bryantii_strain_KHPX14	0.78	50.44
	tig00001898	0	0	circular	58519	Prevotella	0.38	Prevotella copri OX=165179	0.11	87.77	RUG10250	0.21	84.96	Bacteroides_xylanisolvens_strain_NLAE_zl_C202	0.53	78.77
	tig00001890	0	0	circular	57046	Ruminococcus	0.17	[Ruminococcus] torques OX=33039	0.16	57.07	RUG12132	0.44	63.46	Ruminococcus_bromii_strain_YE282	0.38	48.26
	tig00001824	0	0	circular	59498	Lachnotalea	0.14	Lachnotalea glycerini OX=1763509	0.14	49.87	RUG11921	0.41	66.8	Ruminococcus_sp_HUN007	0.21	42.87
	tig00001820	0	0	circular	60896	Clostridium	0.4	Clostridium sp. CAG:470 OX=1262812	0.1	44.56	RUG13689	0.94	92.82	Clostridium_cadaveris_AGR2141	0.17	39.64
	tig00001756	0	0	circular	63825	Megasphaera	0.25	Megasphaera sp. NM10 OX=1273103	0.1	56.22	RUG10229	0.26	74.81	Anaerovibrio_lipolyticus_DSM_3074	0.1	48.19
	tig00001755	0	0	circular	62581	Bacteroides	0.47	Bacteroides pyogenes DSM 20611 = JCM 6294 OX=1121100	0.17	61.47	RUG14325	0.37	64.89	Prevotella_sp_HUN102	0.22	40.26
	tig00001754	0	0	circular	46072	Clostridium	0.38	Clostridium sp. CAG:452 OX=1262810	0.12	48.67	RUG13689	0.21	70.83	Blautia_sp_SF_50	0.09	46.88
	tig00001571	0	0	circular	45931	uncultured	0.14	Clostridium sp. CAG:413 OX=1262803	0.14	43.9	RUG11222	0.21	46.04	Lachnospiraceae_bacterium_KHCPX20	0.15	42.11
	tig00001569	0	0	circular	63614	Clostridiales	0.17	Butyrivibrio sp. INlla21 OX=1520811	0.12	49.05	RUG13998	0.27	50.5	Butyrivibrio_sp_INlla21	0.7	44.86
	tig00001566	0	0	circular	70849	uncultured	0.18	uncultured Clostridium sp. OX=59620	0.11	47.05	RUG13998	1	99.3	Butyrivibrio_sp_INlla21	0.73	44
	tig00001512	0	0	circular	60108	Methanobrevibacter	0.56	Methanobrevibacter ruminantium (strain ATCC 35063 / DSM 1093 / JCM 13430 / OCM 146 / M1) OX=634498	0.19	39.11	RUG13366	0.85	93.85	Methanobrevibacter_sp_YE315	0.25	38.89
	tig00001511	0	0	circular	51384	Bacteroides	0.77	Bacteroides sp. An269 OX=1965613	0.18	55.76	RUG13230	0.6	53.84	Bacteroides_thetaiotaomicron_strain_NLAE_zl_C579	0.82	53.42
	tig00001453	0	0	circular	78630	Clostridium	0.17	Hungatella hathewayi OX=154046	0.08	55.46	RUG11831	0.16	52.45	Butyrivibrio_sp_INlla21	0.56	44.7
	tig00001358	0	0	circular	113729	Prevotella	0.59	Prevotella sp. oral taxon 376 OX=712466	0.15	50.44	RUG10154	0.17	60.17	Prevotella_ruminicola_strain_BPI_34	0.26	48.69
	tig00001282	0	0	circular	140021	Prevotella	0.56	Prevotella copri DSM 18205 OX=537011	0.26	74.65	RUG14032	0.2	81.66	Prevotella_ruminicola_strain_ATCC_19189	0.1	51.29
	tig00000867	0	0	circular	220483	Lachnospiraceae	0.23	Lachnospiraceae bacterium KHCPX20 OX=1855375	0.08	61.77	RUG11920	0.33	86.88	Lachnospiraceae_bacterium_KHCPX20	0.1	59.59
	tig00000759	0	0	circular	398665	Prevotella	0.5	Prevotella sp. CAG:1092 OX=1262919	0.36	47.19	RUG11996	0.2	47.07	Prevotella_sp_KH2C16	0.09	40.8
